# Single-cell RNA-seq reveals TCR clonal expansion and a high frequency of transcriptionally distinct double-negative T cells in NOD mice

**DOI:** 10.1101/2023.07.21.550036

**Authors:** Md Zohorul Islam, Sam Zimmerman, Jon Weidanz, Jose Ordovas-Montanes, Michael Robben, Jacob M. Luber, Aleksandar D Kostic

## Abstract

T cells primarily drive the autoimmune destruction of pancreatic beta cells in Type 1 diabetes (T1D). However, the profound yet uncharacterized diversity of the T cell populations in vivo has hindered obtaining a clear picture of the T cell changes that occur longitudinally during T1D onset. This study aimed to identify T cell clonal expansion and distinct transcriptomic signatures associated with T1D progression in Non-Obese Diabetic (NOD) mice. Here we profiled the transcriptome and T cell receptor (TCR) repertoire of T cells at single-cell resolution from longitudinally collected peripheral blood and pancreatic islets of NOD mice using single-cell RNA sequencing technology. Surprisingly, we detected a considerable high frequency of islet-matching T cell clones in the peripheral circulation and blood-matching T cell clones in the islets. Our analysis showed that transcriptional signatures of the T cells are associated with the matching status of the T cells, suggesting potential future applications as a marker for early prediction of diabetes onset using peripheral T cells. In addition, we discovered a high frequency of transcriptionally distinct double negative (DN) T cells that might arise from naïve and effector backgrounds through the loss of CD4 or CD8 in a yet unknown biological pathway. This study provides a single-cell level transcriptome and TCR repertoire atlas of T cells in NOD mice and opens the door for more research into the causes of type 1 diabetes and inflammatory autoimmune disease using mouse models.
