## Supplementary File 1 for "Single-cell RNA-seq reveals TCR clonal expansion and a high frequency of transcriptionally distinct double-negative T cells in NOD mice"

### Sheet: Supplementary file 1
Supplementary file 1. Sample metadata for individual mouse

### Sheet: Individual_mice_Sample_metadata
Mice_ID	Sampling_time	Sample_type	T1D_onset	Single-cell_pooled_sample_ID
M090	21 weeks	Islets	20 weeks	A001
M095	21 weeks	Islets	20 weeks	A001
M096	21 weeks	Islets	20 weeks	A001
M098	21 weeks	Islets	20 weeks	A002
M080	26 weeks	Islets	22 weeks	A002
M105	26 weeks	Islets	22 weeks	A002
M078	26 weeks	Islets	24 weeks	A003
M076	26 weeks	Islets	26 weeks	A003
M100	26 weeks	Islets	26 weeks	A003
M103	29 weeks	Islets	26 weeks	A004
M082	29 weeks	Islets	28 weeks	A004
M093	29 weeks	Islets	28 weeks	A004
M087	34 weeks	Islets	31 weeks	A005
M104	34 weeks	Islets	31 weeks	A005
M083	34 weeks	Islets	33 weeks	A005
M089	34 weeks	Islets	33 weeks	A006
M102	34 weeks	Islets	33 weeks	A006
M085	34 weeks	Islets	34 weeks	A006
M090	20 weeks	PBMC	20 weeks	A007
M095	20 weeks	PBMC	20 weeks	A007
M096	20 weeks	PBMC	20 weeks	A007
M098	20 weeks	PBMC	20 weeks	A008
M080	22 weeks	PBMC	22 weeks	A008
M105	22 weeks	PBMC	22 weeks	A008
M078	24 weeks	PBMC	24 weeks	A009
M076	26 weeks	PBMC	26 weeks	A009
M100	26 weeks	PBMC	26 weeks	A009
M103	26 weeks	PBMC	26 weeks	A010
M082	28 weeks	PBMC	28 weeks	A010
M093	28 weeks	PBMC	28 weeks	A010
M087	34 weeks	PBMC	31 weeks	A011
M104	34 weeks	PBMC	31 weeks	A011
M083	34 weeks	PBMC	33 weeks	A011
M089	34 weeks	PBMC	33 weeks	A012
M102	34 weeks	PBMC	33 weeks	A012
M085	34 weeks	PBMC	34 weeks	A012
M077	34 weeks	PBMC	non-T1D	A013
M079	34 weeks	PBMC	non-T1D	A013
M081	34 weeks	PBMC	non-T1D	A014
M084	34 weeks	PBMC	non-T1D	A014
M086	34 weeks	PBMC	non-T1D	A015
M088	34 weeks	PBMC	non-T1D	A015
M092	34 weeks	PBMC	non-T1D	A016
M094	34 weeks	PBMC	non-T1D	A016
