## Supplementary File 2 for "Single-cell RNA-seq reveals TCR clonal expansion and a high frequency of transcriptionally distinct double-negative T cells in NOD mice"

### Sheet: Supplementary file 2
Supplementary file 2. CD3+ T cell recovery and sequence yield from 10X single-cell library

### Sheet: Single-cell_sample_ID_library
Single-cell pooled sample ID	Species	Sample type	Cell count before CD3+ enrichment (Total count)	Cell viability before CD3+ enrichment (%)	CD3+ cells count (MACS)	Viability of CD3+ cells (%)	Percent CD3+ cells of total cells	No input cells to 10X Chromium Next GEM Chip	Recovery of cells after sequencing	No of sequencing reads (GEX-library)	No of sequencing reads (VDJ-library)	Valid Barcodes (%)	Valid UMIs (%)	Fraction Reads in Cells (%)	High quality CD3+ T cells
A001	Mouse	Islets (Frozen single-cell)	380000	60	35250	70	9.27632	9165	2959	415646567	59374873	92	99	84	2093
A002	Mouse	Islets (Frozen single-cell)	2080000	60	190500	65	9.15865	17780	3972	359904075	66228047	93	100	60	2226
A003	Mouse	Islets (Frozen single-cell)	1240000	55	140700	75	11.3468	17822	8146	322919265	76052890	92	100	87	5658
A004	Mouse	Islets (Frozen single-cell)	1454000	77	196500	80	13.5144	17030	7483	337935304	79306981	92	100	87	5500
A005	Mouse	Islets (Frozen single-cell)	1070000	75	99450	65	9.29439	18564	7982	260186120	91815590	91	100	89	6164
A006	Mouse	Islets (Frozen single-cell)	1720000	70	357000	80	20.7558	21420	7724	321377446	49874098	92	100	88	6009
A007	Mouse	PBMC (Frozen-single-cell)	1410000	77	525000	84	37.234	16800	10487	321332629	76213249	91	99	94	9181
A008	Mouse	PBMC (Frozen-single-cell)	1240000	79	313500	76	25.2823	16720	12486	251406112	104871756	92	100	94	10868
A009	Mouse	PBMC (Frozen-single-cell)	1540000	87	492000	80	31.9481	18040	7190	371751829	64044431	89	99	96	6394
A010	Mouse	PBMC (Frozen-single-cell)	927000	68	150000	84	16.1812	15750	8187	219318210	87898541	90	99	94	7141
A011	Mouse	PBMC (Frozen-single-cell)	774000	84	362000	87	46.77	16290	5930	356421222	96941402	91	99	95	5196
A012	Mouse	PBMC (Frozen-single-cell)	890000	82	220000	86	24.7191	18700	8842	233322654	95423733	90	99	95	7961
A013	Mouse	PBMC (Frozen-single-cell)	200000	70	44000	70	22	17160	9174	279695969	104463666	92	100	89	7756
A014	Mouse	PBMC (Frozen-single-cell)	457000	86	155000	83	33.9168	17050	7406	180481314	68877433	92	100	97	6558
A015	Mouse	PBMC (Frozen-single-cell)	622000	80	126000	73	20.2572	17640	7489	325633552	46605512	92	100	96	6517
A016	Mouse	PBMC (Frozen-single-cell)	446000	76	118000	78	26.4574	17700	8593	311151388	52429831	92	100	96	7626
Total			16450000	1186	3524900			273631	124050	4868483656	1220422033				102848
