## Supplementary File 4 for "Single-cell RNA-seq reveals TCR clonal expansion and a high frequency of transcriptionally distinct double-negative T cells in NOD mice"

### Sheet: Supplementary File
Supplementary File. Expression of marker genes across T cell clusters

### Sheet: Allmarkers
p_val	avg_log2FC	pct.1	pct.2	p_val_adj	cluster	gene
0	0.962909	1	0.323	0	CD4_Naive_Il7r+	Cd4
0	0.594225	0.997	0.714	0	CD4_Naive_Il7r+	Ccr7
0	0.513138	0.998	0.646	0	CD4_Naive_Il7r+	Il7r
0	0.511954	0.95	0.723	0	CD4_Naive_Il7r+	Lef1
0	0.483616	0.994	0.737	0	CD4_Naive_Il7r+	Tcf7
2.45739e-222	0.269844	0.806	0.644	5.16691e-218	CD4_Naive_Il7r+	Foxp1
0	1.34701	0.875	0.177	0	CD8_Naive_Il7r+	Cd8b1
0	1.28276	0.796	0.154	0	CD8_Naive_Il7r+	Cd8a
0	0.625863	0.993	0.706	0	CD8_Naive_Il7r+	Ccr7
0	0.435414	0.752	0.466	0	CD8_Naive_Il7r+	Sell
0	0.332496	0.997	0.769	0	CD8_Naive_Il7r+	Cd69
0	0.318629	0.511	0.261	0	CD8_Naive_Il7r+	Il2rb
0	0.612947	0.998	0.724	0	DN_Naive_Il7r	Ccr7
0	0.522859	1	0.658	0	DN_Naive_Il7r	Il7r
0	0.462157	0.993	0.746	0	DN_Naive_Il7r	Tcf7
7.32671e-234	0.343603	0.877	0.737	1.54051e-229	DN_Naive_Il7r	Lef1
1.48943e-204	0.297913	1	0.783	3.13167e-200	DN_Naive_Il7r	Cd69
1.61064e-142	0.288509	0.765	0.653	3.38653e-138	DN_Naive_Il7r	Foxp1
0	1.16229	1	0.37	0	CD4_Tem_Il7r+	Cd4
0	0.908805	0.999	0.67	0	CD4_Tem_Il7r+	Il7r
0	0.903375	0.472	0.236	0	CD4_Tem_Il7r+	Ctla4
0	0.797216	0.312	0.096	0	CD4_Tem_Il7r+	Cxcr3
0	0.643429	0.35	0.152	0	CD4_Tem_Il7r+	Gata3
0	0.614035	0.819	0.617	0	CD4_Tem_Il7r+	Cd28
2.45449e-145	0.326129	0.994	0.791	5.1608e-141	CD4_Tem_Il7r+	Cd69
5.60642e-145	0.451112	0.457	0.288	1.17881e-140	CD4_Tem_Il7r+	Il2rb
2.7584e-61	0.275059	0.384	0.28	5.7998e-57	CD4_Tem_Il7r+	Stat4
0	0.821718	1	0.671	0	DN_Tem_Il7r+	Il7r
1.80028e-236	0.468684	0.999	0.791	3.78528e-232	DN_Tem_Il7r+	Cd69
1.59551e-50	0.494693	0.368	0.292	3.35473e-46	DN_Tem_Il7r+	Il2rb
0	1.7588	0.944	0.248	0	CD8_Tem_Il7r-	Cd8b1
0	1.70096	0.884	0.218	0	CD8_Tem_Il7r-	Cd8a
3.15027e-269	0.592526	0.751	0.496	6.62375e-265	CD8_Tem_Il7r-	Sell
2.96007e-96	0.327534	0.58	0.414	6.22385e-92	CD8_Tem_Il7r-	Cd27
0	1.51718	0.597	0.233	0	CD4_Effector_Treg	Ctla4
0	1.28154	1	0.376	0	CD4_Effector_Treg	Cd4
0	0.803954	0.287	0.099	0	CD4_Effector_Treg	Cxcr3
1.03458e-73	0.411592	0.416	0.291	2.1753e-69	CD4_Effector_Treg	Il2rb
5.60437e-64	0.346626	0.407	0.293	1.17838e-59	CD4_Effector_Treg	Itgal
3.74603e-54	0.34801	0.512	0.417	7.87641e-50	CD4_Effector_Treg	Cd27
1.19277e-51	0.316029	0.381	0.281	2.50791e-47	CD4_Effector_Treg	Stat4
1.76175e-257	0.587763	1	0.793	3.70426e-253	DN_Effector_Treg	Cd69
1.87689e-172	0.91043	0.42	0.241	3.94636e-168	DN_Effector_Treg	Ctla4
1.16724e-31	0.373266	0.465	0.419	2.45424e-27	DN_Effector_Treg	Cd27
6.70965e-21	0.397525	0.345	0.294	1.41077e-16	DN_Effector_Treg	Il2rb
0	0.971954	1	0.379	0	CD4_Tcm_Il7r-	Cd4
0	0.875036	0.569	0.236	0	CD4_Tcm_Il7r-	Ctla4
1.39575e-247	0.566034	0.991	0.738	2.9347e-243	CD4_Tcm_Il7r-	Ccr7
1.62608e-213	0.439806	0.996	0.675	3.41899e-209	CD4_Tcm_Il7r-	Il7r
7.57628e-115	0.322931	0.996	0.794	1.59299e-110	CD4_Tcm_Il7r-	Cd69
6.31545e-98	0.407263	0.752	0.622	1.32789e-93	CD4_Tcm_Il7r-	Cd28
0	1.00992	1	0.379	0	CD4_Tscm	Cd4
5.6774e-272	0.591461	1	0.737	1.19373e-267	CD4_Tscm	Ccr7
1.80974e-260	0.522317	0.992	0.759	3.80516e-256	CD4_Tscm	Tcf7
2.72444e-110	0.351523	0.999	0.794	5.7284e-106	CD4_Tscm	Cd69
3.87427e-57	0.300578	0.757	0.659	8.14603e-53	CD4_Tscm	Foxp1
0	1.0481	1	0.379	0	CD4_Tscm_Il7r-	Cd4
3.95281e-284	0.527392	1	0.675	8.31117e-280	CD4_Tscm_Il7r-	Il7r
1.77023e-228	0.520723	0.999	0.737	3.7221e-224	CD4_Tscm_Il7r-	Ccr7
1.35885e-154	0.445396	0.886	0.744	2.85713e-150	CD4_Tscm_Il7r-	Lef1
5.24243e-69	0.301903	0.852	0.764	1.10227e-64	CD4_Tscm_Il7r-	Tcf7
3.37243e-42	0.264335	0.737	0.66	7.09086e-38	CD4_Tscm_Il7r-	Foxp1
3.35821e-94	0.627519	0.386	0.243	7.06097e-90	CD4_Th1_Il7r-	Ctla4
6.16714e-67	0.337799	0.54	0.395	1.2967e-62	CD4_Th1_Il7r-	Cd4
8.63695e-260	0.641577	0.999	0.739	1.816e-255	DN_Tcm_Il7r-	Ccr7
5.91788e-247	0.558401	0.996	0.76	1.24429e-242	DN_Tcm_Il7r-	Tcf7
6.27854e-125	0.45183	1	0.795	1.32012e-120	DN_Tcm_Il7r-	Cd69
1.60828e-38	0.312105	0.711	0.661	3.38156e-34	DN_Tcm_Il7r-	Foxp1
0	1.81387	0.935	0.256	0	CD8_Tc1_Gzma-	Cd8b1
0	1.76748	0.861	0.226	0	CD8_Tc1_Gzma-	Cd8a
0	1.58588	0.475	0.057	0	CD8_Tc1_Gzma-	Ifng
0	1.27002	0.422	0.055	0	CD8_Tc1_Gzma-	Eomes
0	1.09429	0.503	0.095	0	CD8_Tc1_Gzma-	Cxcr3
0	0.951501	0.69	0.285	0	CD8_Tc1_Gzma-	Il2rb
0	0.608696	0.274	0.052	0	CD8_Tc1_Gzma-	Tbx21
4.98688e-193	0.609723	0.535	0.291	1.04854e-188	CD8_Tc1_Gzma-	Itgal
9.52091e-140	0.523447	0.483	0.279	2.00187e-135	CD8_Tc1_Gzma-	Stat4
7.36464e-120	0.404293	0.944	0.874	1.54849e-115	CD8_Tc1_Gzma-	Ptprc
4.47038e-39	0.278123	0.535	0.417	9.39942e-35	CD8_Tc1_Gzma-	Cd27
0	0.847151	1	0.386	0	CD4_Tem_Il7rlo	Cd4
1.78581e-192	0.547033	0.965	0.744	3.75484e-188	CD4_Tem_Il7rlo	Lef1
4.87754e-93	0.279013	0.997	0.679	1.02555e-88	CD4_Tem_Il7rlo	Il7r
1.01814e-82	0.31601	0.948	0.762	2.14074e-78	CD4_Tem_Il7rlo	Tcf7
4.61204e-51	0.251713	0.59	0.417	9.69727e-47	CD4_Tem_Il7rlo	Cd27
9.7677e-47	0.271464	0.68	0.502	2.05376e-42	CD4_Tem_Il7rlo	Sell
2.37599e-202	0.570491	0.998	0.761	4.99576e-198	DN_Tscm_Il7r-	Tcf7
3.60539e-196	0.531333	1	0.679	7.58069e-192	DN_Tscm_Il7r-	Il7r
6.27109e-165	0.534228	1	0.74	1.31856e-160	DN_Tscm_Il7r-	Ccr7
4.7433e-99	0.439431	0.868	0.746	9.97326e-95	DN_Tscm_Il7r-	Lef1
2.86973e-26	0.283392	0.698	0.661	6.03389e-22	DN_Tscm_Il7r-	Foxp1
0	1.09363	0.807	0.231	0	CD8_Tcm_Il7r+	Cd8a
0	1.07176	0.867	0.262	0	CD8_Tcm_Il7r+	Cd8b1
1.48727e-279	0.696678	0.996	0.741	3.12714e-275	CD8_Tcm_Il7r+	Ccr7
2.3484e-110	0.340163	0.534	0.29	4.93775e-106	CD8_Tcm_Il7r+	Il2rb
9.17199e-102	0.28059	1	0.679	1.9285e-97	CD8_Tcm_Il7r+	Il7r
2.5824e-89	0.378252	0.735	0.501	5.42975e-85	CD8_Tcm_Il7r+	Sell
1.5655e-74	0.326443	0.999	0.796	3.29162e-70	CD8_Tcm_Il7r+	Cd69
1.58027e-179	0.64419	1	0.741	3.32268e-175	DN_Tcm_Il7r+	Ccr7
2.76623e-161	0.521523	1	0.68	5.81627e-157	DN_Tcm_Il7r+	Il7r
6.58843e-78	0.394379	1	0.797	1.38528e-73	DN_Tcm_Il7r+	Cd69
7.56197e-09	0.347113	0.295	0.247	0.000158998	DN_Tcm_Il7r+	Ctla4
0	1.24914	1	0.389	0	CD4_RTE	Cd4
1.29024e-63	0.441238	0.839	0.747	2.71287e-59	CD4_RTE	Lef1
7.78752e-40	0.376904	0.827	0.765	1.6374e-35	CD4_RTE	Tcf7
0	1.27248	0.873	0.265	0	CD8_RTE	Cd8b1
0	1.20884	0.765	0.235	0	CD8_RTE	Cd8a
1.43906e-80	0.327125	0.994	0.681	3.02576e-76	CD8_RTE	Il7r
2.86026e-69	0.431288	0.707	0.503	6.01399e-65	CD8_RTE	Sell
5.79858e-68	0.362791	0.945	0.743	1.21921e-63	CD8_RTE	Ccr7
3.2729e-50	0.91487	0.373	0.245	6.8816e-46	DN_pre_iTreg_Il7r-	Ctla4
0	1.20296	0.999	0.39	0	CD4_Th1_Il7r+	Cd4
1.78134e-204	0.747198	0.999	0.681	3.74544e-200	CD4_Th1_Il7r+	Il7r
3.19073e-12	0.440513	0.308	0.246	6.70884e-08	CD4_Th1_Il7r+	Ctla4
2.79642e-228	0.78605	0.999	0.681	5.87975e-224	DN_Th1_Il7r+	Il7r
3.57482e-123	0.657574	1	0.743	7.51641e-119	DN_pre_nTreg_Il7r-	Ccr7
1.52793e-97	0.581602	1	0.798	3.21263e-93	DN_pre_nTreg_Il7r-	Cd69
9.43813e-69	0.984412	0.418	0.245	1.98446e-64	DN_pre_nTreg_Il7r-	Ctla4
1.44479e-07	0.292928	0.639	0.662	0.00303781	DN_pre_nTreg_Il7r-	Foxp1
0	5.75327	0.995	0.015	0	CD8_Trm/Tc1_Gzma+	Gzma
0	1.89183	0.601	0.039	0	CD8_Trm/Tc1_Gzma+	Tbx21
0	1.55579	0.398	0.057	0	CD8_Trm/Tc1_Gzma+	Ifng
0	1.4869	0.7	0.26	0	CD8_Trm/Tc1_Gzma+	Cd8b1
0	1.44207	0.692	0.283	0	CD8_Trm/Tc1_Gzma+	Itgal
0	1.33262	0.668	0.229	0	CD8_Trm/Tc1_Gzma+	Cd8a
0	1.10825	0.634	0.284	0	CD8_Trm/Tc1_Gzma+	Il2rb
0	0.656792	0.938	0.873	0	CD8_Trm/Tc1_Gzma+	Ptprc
3.26183e-36	0.358993	0.42	0.356	6.85831e-32	CD8_Trm/Tc1_Gzma+	Tgfb1
1.28448e-20	0.305789	0.327	0.284	2.70075e-16	CD8_Trm/Tc1_Gzma+	Stat4
7.81807e-130	0.658075	0.998	0.764	1.64383e-125	DN_Naive_Il7r-	Tcf7
2.60216e-94	0.624495	0.998	0.743	5.47131e-90	DN_Naive_Il7r-	Ccr7
3.07746e-26	0.374605	0.813	0.748	6.47066e-22	DN_Naive_Il7r-	Lef1
1.12969e-105	0.650897	1	0.744	2.37528e-101	CD8_Naive_Il7r-	Ccr7
4.6623e-44	0.520823	0.471	0.273	9.80295e-40	CD8_Naive_Il7r-	Cd8b1
1.31904e-40	0.526581	0.418	0.242	2.77341e-36	CD8_Naive_Il7r-	Cd8a
0	1.10599	1	0.395	0	CD4_preTreg_Il7r-	Cd4
7.00113e-78	0.668819	0.999	0.744	1.47206e-73	CD4_preTreg_Il7r-	Ccr7
6.9012e-35	0.416654	1	0.799	1.45105e-30	CD4_preTreg_Il7r-	Cd69
1.80872e-33	0.919735	0.4	0.246	3.80302e-29	CD4_preTreg_Il7r-	Ctla4
2.01238e-263	0.75352	0.939	0.27	4.23123e-259	DP_naive	Cd8b1
3.33542e-173	0.58052	0.758	0.24	7.01305e-169	DP_naive	Cd8a
6.63928e-106	0.381163	0.999	0.395	1.39598e-101	DP_naive	Cd4
1.69697e-30	0.252349	0.814	0.504	3.56804e-26	DP_naive	Sell
3.44382e-81	0.668207	1	0.684	7.24097e-77	DN_Tscm	Il7r
7.21323e-66	0.650473	0.998	0.745	1.51665e-61	DN_Tscm	Ccr7
4.77563e-10	0.343544	0.776	0.749	1.00412e-05	DN_Tscm	Lef1
0	2.53946	0.984	0.244	0	DN_Treg	Ctla4
0	2.10742	0.623	0.049	0	DN_Treg	Foxp3
5.45693e-249	1.08463	0.298	0.034	1.14737e-244	DN_Treg	Il2ra
2.09136e-104	1.23135	0.472	0.16	4.3973e-100	DN_Treg	Gata3
5.60266e-57	0.619128	1	0.684	1.17802e-52	DN_Treg	Il7r
1.95571e-37	0.523832	1	0.8	4.11207e-33	DN_Treg	Cd69
5.54568e-32	0.730223	0.494	0.295	1.16603e-27	DN_Treg	Il2rb
4.91882e-19	0.358047	0.898	0.875	1.03423e-14	DN_Treg	Ptprc
1.56012e-11	0.4746	0.662	0.626	3.2803e-07	DN_Treg	Cd28
5.51267e-11	0.483298	0.448	0.358	1.15909e-06	DN_Treg	Tgfb1
8.48131e-05	0.293403	0.293	0.242	1	DN_Treg	Pecam1
0	4.80038	1	0.045	0	DN_Trm/Tc1_Il7r-	Gzma
0	1.91183	0.547	0.056	0	DN_Trm/Tc1_Il7r-	Tbx21
5.08421e-80	1.43789	0.332	0.068	1.06901e-75	DN_Trm/Tc1_Il7r-	Ifng
4.56268e-75	1.36563	0.687	0.295	9.5935e-71	DN_Trm/Tc1_Il7r-	Il2rb
7.64418e-71	1.3308	0.646	0.296	1.60727e-66	DN_Trm/Tc1_Il7r-	Itgal
6.79048e-22	0.570598	0.867	0.876	1.42777e-17	DN_Trm/Tc1_Il7r-	Ptprc
0.00110852	0.377679	0.389	0.358	1	DN_Trm/Tc1_Il7r-	Tgfb1
