## Supplementary File 6 for "Single-cell RNA-seq reveals TCR clonal expansion and a high frequency of transcriptionally distinct double-negative T cells in NOD mice"

### Sheet: Title
Supplementary File 6. Differential expression of genes between blood-matching and non-matching cells in islets. Positive log fold-change

### Sheet: Supplementary File 6
gene	p_val	avg_log2FC	pct.1	pct.2	p_val_adj
Ccl5	0	2.88928	0.664	0.186	0
Ccl4	0	2.32016	0.379	0.064	0
Gzmk	0	1.82032	0.572	0.098	0
Ctla2a	3.86763e-269	1.64115	0.575	0.17	7.9677e-265
Klrc1	2.15488e-265	1.23052	0.274	0.04	4.43926e-261
S100a6	2.62086e-249	1.55263	0.696	0.251	5.39924e-245
Ifng	1.22215e-192	1.30454	0.417	0.114	2.51775e-188
Tigit	1.61944e-190	1.05885	0.491	0.153	3.33621e-186
Nkg7	1.38584e-188	1.91523	0.669	0.351	2.85498e-184
Lgals1	1.72468e-186	1.3501	0.732	0.354	3.55302e-182
Klre1	1.02578e-184	0.661425	0.164	0.02	2.11321e-180
Klrk1	2.32627e-170	0.885409	0.217	0.038	4.79234e-166
Ccl3	2.80811e-158	1.18498	0.156	0.021	5.78499e-154
Eomes	1.91232e-156	0.842806	0.336	0.09	3.93957e-152
Anxa2	1.57278e-151	0.892578	0.522	0.195	3.24009e-147
Hopx	1.71504e-146	0.913903	0.322	0.087	3.53315e-142
Ccr5	1.65351e-141	0.622666	0.205	0.04	3.4064e-137
Bhlhe40	2.03426e-131	0.915027	0.558	0.231	4.19079e-127
Lef1	3.33617e-128	-1.3621	0.336	0.647	6.87285e-124
AW112010	1.74916e-126	0.961576	0.914	0.764	3.60345e-122
Plek	2.98639e-124	0.546996	0.211	0.046	6.15226e-120
Trgv2	7.86601e-124	0.653827	0.172	0.031	1.62048e-119
Slamf7	8.49077e-124	0.542253	0.233	0.055	1.74918e-119
Ctsw	1.14632e-122	1.09286	0.645	0.348	2.36152e-118
S100a4	1.55732e-121	1.12616	0.392	0.136	3.20823e-117
Ccr7	1.01491e-116	-1.27209	0.212	0.562	2.09082e-112
Rps19	1.93515e-116	-0.484423	0.997	0.998	3.9866e-112
Nr4a2	1.95032e-116	1.0882	0.526	0.239	4.01784e-112
Rgs16	8.35277e-116	1.1681	0.413	0.157	1.72075e-111
Hip1	2.38457e-114	0.406992	0.152	0.027	4.91246e-110
Ahnak	1.32195e-112	0.852828	0.661	0.34	2.72335e-108
Prr13	1.87483e-112	0.731702	0.742	0.43	3.86233e-108
Rgs1	7.67636e-112	1.0352	0.72	0.407	1.58141e-107
Ier3	1.26147e-110	1.13884	0.301	0.094	2.59876e-106
Lag3	1.9723e-108	1.1289	0.313	0.102	4.06313e-104
Cxcr6	1.06873e-107	0.909098	0.358	0.128	2.20169e-103
Cxcr3	2.71868e-107	0.760183	0.49	0.207	5.60076e-103
Xcl1	6.33091e-106	1.24416	0.223	0.057	1.30423e-101
Rps16	5.50537e-103	-0.356098	0.997	0.999	1.13416e-98
Gimap7	2.83054e-102	0.801728	0.612	0.32	5.8312e-98
Rps24	2.87472e-99	-0.354469	1	0.999	5.9222e-95
Adam19	1.83877e-98	0.731372	0.401	0.161	3.78804e-94
Bcl2a1d	7.24712e-98	0.704321	0.38	0.146	1.49298e-93
Sell	1.76177e-96	-1.12231	0.093	0.421	3.62942e-92
Lgals3	2.2831e-95	0.660335	0.218	0.059	4.70342e-91
Rpl8	1.33058e-94	-0.381981	0.999	0.999	2.74113e-90
S100a10	8.34495e-90	0.671577	0.924	0.779	1.71914e-85
Rps20	1.28881e-87	-0.447073	0.998	0.999	2.65507e-83
Bcl2a1b	3.82663e-87	0.707653	0.586	0.312	7.88324e-83
Pdcd1	5.27918e-87	0.620091	0.297	0.103	1.08756e-82
Rplp1	1.30793e-86	-0.414697	0.997	0.999	2.69447e-82
Myo1f	2.75255e-82	0.571218	0.357	0.145	5.67053e-78
Lrrk1	8.55466e-82	0.308375	0.125	0.025	1.76235e-77
Cd38	6.58151e-81	0.35485	0.158	0.038	1.35586e-76
Igfbp4	7.11028e-81	-1.54431	0.033	0.305	1.46479e-76
Rps3a1	4.20553e-80	-0.31151	0.998	0.999	8.66381e-76
Cd82	1.17263e-79	0.63906	0.757	0.507	2.41573e-75
Ikzf3	1.17892e-79	0.753232	0.479	0.244	2.42869e-75
Ccr2	1.949e-79	0.581673	0.203	0.059	4.01514e-75
Ms4a4b	8.37321e-79	0.684691	0.904	0.828	1.72496e-74
Rps8	9.28118e-79	-0.343773	0.999	1	1.91202e-74
Runx2	1.4282e-78	0.504198	0.254	0.085	2.94223e-74
Fyn	2.18166e-77	0.713828	0.775	0.585	4.49443e-73
Esm1	2.83067e-76	0.600707	0.209	0.063	5.83147e-72
Ttc39c	1.06086e-73	0.410964	0.235	0.077	2.18547e-69
Rps27a	1.37739e-73	-0.320688	0.995	0.998	2.83756e-69
Rpl13	8.31135e-73	-0.302732	1	1	1.71222e-68
Crip1	1.55518e-72	0.727243	0.854	0.694	3.20384e-68
Chsy1	3.53326e-71	0.461406	0.211	0.068	7.27886e-67
Rps3	6.84394e-71	-0.293034	0.999	0.999	1.40992e-66
Acot7	1.0368e-70	0.501695	0.331	0.137	2.13591e-66
Gng2	1.28665e-70	0.599087	0.414	0.199	2.65062e-66
Rps7	2.83753e-70	-0.310508	0.998	0.999	5.8456e-66
Rps9	3.18247e-70	-0.295512	1	0.999	6.55622e-66
Rps4x	7.29234e-70	-0.316544	0.998	0.999	1.50229e-65
Il2rb	7.99711e-70	0.583667	0.581	0.327	1.64748e-65
Il10ra	2.29641e-68	0.558545	0.307	0.125	4.73084e-64
Sh2d1a	2.74279e-68	0.713878	0.555	0.336	5.65042e-64
Osbpl3	8.78581e-68	0.334563	0.165	0.046	1.80996e-63
Lax1	4.06643e-66	0.622182	0.418	0.212	8.37725e-62
Ighm	4.19407e-64	-0.623582	0.2	0.463	8.6402e-60
Itga4	1.94571e-63	0.637883	0.706	0.479	4.00836e-59
Itgb2	8.96253e-63	0.584156	0.748	0.55	1.84637e-58
Plaur	1.71391e-62	-0.884516	0.053	0.287	3.53082e-58
Dapl1	5.54014e-62	-1.03935	0.026	0.251	1.14132e-57
Lsp1	5.85617e-61	0.549604	0.838	0.699	1.20643e-56
Npc2	1.549e-60	-0.637469	0.7	0.802	3.19109e-56
S100a11	1.90729e-60	0.594097	0.513	0.292	3.92921e-56
Actb	2.78823e-60	0.291649	1	1	5.74403e-56
Tbx21	3.70381e-60	0.410693	0.207	0.071	7.63022e-56
Rpl30	1.01187e-59	-0.270019	0.998	0.999	2.08455e-55
Rpl9-ps6	1.49052e-59	-0.286208	0.994	0.998	3.07063e-55
Rpl23	1.73898e-59	-0.279757	1	0.999	3.58247e-55
Zeb2	1.86809e-59	0.290247	0.106	0.024	3.84846e-55
Rpl7	2.08148e-59	-0.335415	0.982	0.991	4.28805e-55
Ybx3	2.17639e-59	0.543423	0.378	0.185	4.48358e-55
Foxp1	9.56146e-59	-0.72431	0.346	0.572	1.96976e-54
Arpc1b	1.5342e-57	0.440142	0.918	0.842	3.1606e-53
Rpl12	1.66156e-57	-0.338482	0.987	0.995	3.42299e-53
Rpl28	4.65985e-57	-0.324103	0.992	0.996	9.59976e-53
Tox2	4.67666e-57	0.418379	0.148	0.043	9.63439e-53
Rora	2.1115e-56	0.542305	0.365	0.175	4.3499e-52
Lcp1	5.18196e-56	0.563074	0.819	0.669	1.06754e-51
Rpl3	6.34825e-56	-0.315546	0.989	0.992	1.3078e-51
Rpl26	2.58251e-55	-0.309425	0.993	0.995	5.32023e-51
Rpl10a	3.86748e-55	-0.304167	0.996	0.998	7.9674e-51
Tspan3	1.04922e-54	0.471509	0.377	0.186	2.1615e-50
Sh2d2a	1.08062e-54	0.721547	0.603	0.411	2.22619e-50
Arsb	2.03957e-54	0.415573	0.204	0.074	4.20172e-50
Nab1	3.56343e-54	0.616156	0.475	0.279	7.34102e-50
Tox	9.28481e-54	0.714695	0.465	0.279	1.91276e-49
Ctsd	2.0517e-53	0.628733	0.702	0.535	4.22671e-49
Itgb1	2.93848e-53	0.499399	0.632	0.383	6.05356e-49
Il18rap	3.02245e-53	0.299759	0.142	0.042	6.22654e-49
Satb1	3.92e-53	-0.764469	0.305	0.518	8.07559e-49
Rps5	3.69178e-52	-0.268146	0.998	0.999	7.60544e-48
Rpl36a	3.89479e-52	-0.36813	0.967	0.977	8.02366e-48
Tmsb4x	6.80678e-52	0.293239	1	0.999	1.40227e-47
Sub1	9.93031e-52	0.524397	0.867	0.771	2.04574e-47
Cst7	1.03783e-51	0.541311	0.425	0.233	2.13804e-47
Tsc22d3	1.55272e-51	-0.683552	0.501	0.684	3.19877e-47
Fasl	4.27491e-51	0.490126	0.263	0.113	8.80675e-47
Ptpn22	1.00674e-50	0.547106	0.567	0.364	2.07399e-46
Rpl10-ps3	7.11486e-50	-0.319774	0.98	0.988	1.46573e-45
Vim	8.86627e-50	0.756914	0.713	0.559	1.82654e-45
Rps27	1.4459e-49	-0.27329	0.998	0.998	2.97871e-45
Rpl35	2.52716e-49	-0.309105	0.991	0.993	5.20621e-45
Smap1	2.71893e-49	0.48224	0.739	0.535	5.60126e-45
Efhd2	5.61228e-49	0.528956	0.467	0.275	1.15619e-44
Thy1	1.82e-48	0.469657	0.901	0.804	3.74938e-44
Tmsb10	8.04477e-48	-0.317248	0.987	0.998	1.6573e-43
Rpl18	2.40633e-47	-0.253258	0.996	0.999	4.95727e-43
Klf2	2.93123e-47	-0.598566	0.813	0.899	6.03864e-43
Pglyrp1	3.39418e-47	0.448142	0.252	0.109	6.99234e-43
Hmgb2	4.12391e-47	0.537584	0.805	0.664	8.49566e-43
Rps26	4.55516e-47	-0.28035	0.996	0.997	9.38409e-43
Actg1	6.88684e-47	0.36832	0.994	0.99	1.41876e-42
Casp1	1.32097e-46	0.427642	0.27	0.123	2.72134e-42
Zyx	1.15538e-45	0.588648	0.543	0.359	2.3802e-41
Trps1	3.79379e-45	0.328536	0.182	0.068	7.81559e-41
Ifitm10	5.06042e-45	0.472947	0.25	0.111	1.0425e-40
Rps28	5.96149e-45	-0.351861	0.976	0.984	1.22813e-40
Vps37b	9.6959e-45	-0.639018	0.573	0.724	1.99745e-40
Sytl3	1.35762e-44	0.396524	0.234	0.101	2.79682e-40
Hcst	9.51504e-44	0.538369	0.771	0.62	1.96019e-39
Il6ra	1.94439e-43	-0.60529	0.144	0.351	4.00563e-39
Prdm1	3.3395e-43	0.333618	0.14	0.046	6.8797e-39
Rgs10	4.61241e-43	-0.587719	0.409	0.596	9.50202e-39
Ucp2	9.85372e-43	0.43701	0.912	0.853	2.02997e-38
Eef1b2	1.03651e-42	-0.346822	0.953	0.968	2.13532e-38
Atp1b1	1.18156e-42	-0.573596	0.02	0.183	2.43413e-38
Ramp1	1.66237e-42	-0.577831	0.24	0.458	3.42465e-38
Gem	1.78971e-42	0.46223	0.336	0.171	3.68697e-38
Casp3	4.53985e-42	0.42602	0.245	0.111	9.35255e-38
Txn1	1.41134e-41	0.471091	0.625	0.448	2.90751e-37
Lilrb4a	1.98503e-41	0.343902	0.126	0.04	4.08936e-37
Sh3bp5	2.16306e-41	-0.615177	0.133	0.32	4.45612e-37
Laptm5	4.44696e-41	0.324808	0.969	0.94	9.16119e-37
AU020206	8.16186e-41	0.421642	0.25	0.114	1.68142e-36
Dgka	1.95685e-40	-0.478727	0.619	0.752	4.03131e-36
Rpl15	2.22517e-40	-0.270871	0.996	0.992	4.58407e-36
Ptpn13	2.52555e-40	0.315146	0.179	0.07	5.20289e-36
Acadl	2.98209e-40	0.354397	0.216	0.093	6.14341e-36
Adap1	4.33214e-40	0.264892	0.133	0.045	8.92465e-36
Ndfip1	6.82124e-40	0.40085	0.925	0.829	1.40524e-35
Kcnc1	1.02255e-39	0.26464	0.127	0.042	2.10655e-35
Runx3	1.56904e-39	0.529513	0.534	0.357	3.23238e-35
Txnip	2.07566e-39	-0.554094	0.739	0.822	4.27606e-35
Nfkbia	3.35488e-39	-0.455099	0.86	0.924	6.91139e-35
Klrd1	3.81331e-39	0.698022	0.275	0.14	7.85579e-35
Atp2b4	4.7797e-39	0.349091	0.211	0.091	9.84666e-35
H2-K1	7.91498e-39	0.304051	0.986	0.967	1.63056e-34
Jun	8.0371e-39	-0.477613	0.853	0.934	1.65572e-34
Arl6ip1	1.50538e-38	0.510716	0.791	0.668	3.10123e-34
Crmp1	1.89439e-38	0.258803	0.126	0.042	3.90264e-34
Ostf1	2.28e-38	0.458537	0.616	0.451	4.69702e-34
Cdk6	3.34372e-38	0.329411	0.159	0.061	6.8884e-34
Pik3ip1	3.75563e-38	-0.543915	0.059	0.225	7.73697e-34
Rpl14	4.74292e-38	-0.281223	0.986	0.989	9.77089e-34
Itgal	5.91859e-38	0.461673	0.493	0.315	1.21929e-33
Gna15	6.8009e-38	0.30726	0.149	0.055	1.40105e-33
Cd8a	2.07886e-37	0.776306	0.397	0.237	4.28265e-33
Cd44	2.45462e-37	0.401046	0.392	0.223	5.05676e-33
H2-Q7	6.84876e-37	0.432358	0.78	0.65	1.41091e-32
Rpl5	1.61598e-36	-0.323223	0.945	0.962	3.32908e-32
Ptms	1.67571e-36	0.560205	0.327	0.183	3.45213e-32
Trav16n	4.24981e-36	0.727007	0.177	0.074	8.75504e-32
Id2	4.84894e-36	0.589142	0.65	0.493	9.9893e-32
St3gal6	1.31603e-35	0.380295	0.28	0.144	2.71115e-31
Limd2	1.80961e-35	-0.346975	0.911	0.951	3.72798e-31
Lmnb1	3.5943e-35	0.472733	0.346	0.196	7.40462e-31
Gm14029	1.40175e-34	0.276313	0.148	0.057	2.88774e-30
Ptma	1.96462e-34	-0.268302	0.98	0.99	4.04732e-30
Tcf7	2.36579e-34	-0.436694	0.567	0.731	4.87376e-30
Rps6	6.94304e-34	-0.267932	0.982	0.986	1.43034e-29
Ier5l	1.06708e-33	0.5264	0.163	0.067	2.1983e-29
Srgn	2.21336e-33	0.387192	0.949	0.909	4.55975e-29
Dusp4	4.59689e-33	0.36597	0.183	0.079	9.47006e-29
Rpa2	7.00117e-33	0.391915	0.274	0.145	1.44231e-28
Cdc42	1.14221e-32	0.359169	0.877	0.787	2.35308e-28
S1pr1	2.20633e-32	-0.494091	0.346	0.528	4.54527e-28
Ccr4	2.45012e-32	0.333887	0.108	0.036	5.04749e-28
Cd8b1	4.46821e-32	0.625345	0.419	0.265	9.20496e-28
Tm6sf1	7.30378e-32	0.297866	0.158	0.066	1.50465e-27
Zdhhc2	1.14979e-31	0.267453	0.191	0.086	2.36869e-27
Sorl1	1.1698e-31	0.395833	0.38	0.23	2.40991e-27
Gdi2	1.30404e-31	0.472355	0.69	0.573	2.68646e-27
H2-Q6	1.33165e-31	0.401358	0.51	0.341	2.74334e-27
Actn1	1.40704e-31	-0.4565	0.03	0.161	2.89865e-27
Calm1	2.61073e-31	0.299962	0.961	0.925	5.37837e-27
Atxn1	1.18128e-30	0.311686	0.218	0.106	2.43355e-26
Iqgap1	1.67915e-30	0.41392	0.712	0.567	3.45922e-26
Sipa1	1.75653e-30	0.406894	0.466	0.309	3.61863e-26
Slc3a2	1.78942e-30	0.449243	0.655	0.499	3.68638e-26
Pde7a	3.07322e-30	0.417958	0.558	0.395	6.33114e-26
A930005H10Rik	4.91135e-30	-0.520836	0.128	0.281	1.01179e-25
Rab27a	4.94429e-30	0.279539	0.18	0.081	1.01857e-25
Mcm6	5.40367e-30	0.447759	0.335	0.199	1.11321e-25
Ttc39b	6.16779e-30	0.382914	0.403	0.251	1.27063e-25
Nsmaf	7.50382e-30	0.349123	0.258	0.137	1.54586e-25
Fam129a	7.56348e-30	0.287471	0.243	0.123	1.55815e-25
Prkcz	9.51738e-30	0.345087	0.266	0.141	1.96068e-25
Rflnb	1.32792e-29	-0.503439	0.358	0.53	2.73565e-25
Gramd1a	1.95843e-29	-0.456469	0.381	0.545	4.03457e-25
Rnf43	2.04461e-29	0.276525	0.12	0.045	4.2121e-25
Rps25	4.44136e-29	-0.294252	0.895	0.927	9.14965e-25
Cd6	4.95567e-29	0.395075	0.653	0.502	1.02092e-24
Cd52	5.31714e-29	0.348662	0.981	0.963	1.09538e-24
Myl6	1.03245e-28	0.260404	0.972	0.942	2.12696e-24
Camk2n1	1.77854e-28	0.321355	0.18	0.084	3.66397e-24
Plscr1	2.42134e-28	0.325078	0.185	0.087	4.98821e-24
A430093F15Rik	2.68178e-28	0.278661	0.149	0.063	5.52474e-24
Nebl	2.86921e-28	0.377367	0.146	0.062	5.91086e-24
Maf	4.82089e-28	0.530441	0.301	0.175	9.93152e-24
S100a13	4.83841e-28	0.406583	0.58	0.432	9.96762e-24
Jaml	5.11525e-28	0.336388	0.124	0.049	1.05379e-23
Il6st	1.03685e-27	-0.446097	0.076	0.213	2.13602e-23
Cd3e	1.33363e-27	0.283101	0.986	0.981	2.74741e-23
Clic1	1.6567e-27	0.308206	0.862	0.782	3.41296e-23
Capn2	1.87713e-27	0.353573	0.336	0.201	3.86707e-23
Dusp10	2.36651e-27	-0.496624	0.311	0.463	4.87525e-23
Tdrp	3.77854e-27	-0.401818	0.04	0.163	7.78418e-23
Emp1	4.20215e-27	0.301525	0.178	0.083	8.65686e-23
Ncf4	1.28763e-26	0.319329	0.379	0.237	2.65265e-22
Podnl1	2.25394e-26	0.354016	0.273	0.154	4.64334e-22
Als2cl	2.4505e-26	-0.354794	0.019	0.128	5.04828e-22
Racgap1	3.12354e-26	0.26202	0.155	0.07	6.4348e-22
Foxo1	5.74724e-26	-0.441647	0.427	0.567	1.18399e-21
Ctsa	8.79747e-26	0.412787	0.464	0.329	1.81237e-21
Cd7	2.63359e-25	0.619747	0.291	0.178	5.42546e-21
Sesn1	2.63599e-25	-0.445903	0.108	0.243	5.43041e-21
Ifngr2	3.62019e-25	-0.395942	0.054	0.175	7.45796e-21
Prf1	1.00402e-24	0.376228	0.203	0.106	2.06839e-20
Syt11	1.15373e-24	0.334417	0.243	0.134	2.3768e-20
Ppp1r15a	1.2239e-24	-0.382697	0.811	0.869	2.52136e-20
Stx11	1.99486e-24	0.256373	0.155	0.071	4.10962e-20
Trbv15	9.24985e-24	1.25254	0.157	0.076	1.90556e-19
Sntb2	1.06994e-23	0.278385	0.209	0.111	2.20418e-19
Etfb	1.22336e-23	0.330878	0.359	0.231	2.52025e-19
Gapdh	1.48918e-23	0.366217	0.677	0.544	3.06787e-19
Ctsb	2.05432e-23	0.462257	0.566	0.44	4.2321e-19
Mbd2	2.56739e-23	0.32367	0.677	0.547	5.28908e-19
St6gal1	2.94583e-23	-0.398102	0.085	0.208	6.0687e-19
Lpxn	3.01924e-23	0.31978	0.376	0.245	6.21995e-19
Tbc1d4	3.21477e-23	0.358176	0.309	0.186	6.62275e-19
Trbv13-3	4.56592e-23	0.775511	0.158	0.076	9.40625e-19
Rpl31	7.73344e-23	-0.287268	0.828	0.873	1.59317e-18
Rilpl2	8.36209e-23	0.355038	0.416	0.277	1.72267e-18
Tspan32	1.0486e-22	-0.412857	0.244	0.393	2.16022e-18
Capzb	1.10586e-22	0.303482	0.81	0.728	2.27819e-18
Cox5a	1.14643e-22	0.337599	0.731	0.628	2.36177e-18
Gnas	1.41251e-22	0.29442	0.89	0.832	2.90991e-18
Cap1	1.66423e-22	0.321223	0.74	0.638	3.42848e-18
Arpc2	1.82176e-22	0.267767	0.941	0.895	3.75301e-18
Tgtp1	2.21613e-22	-0.460901	0.059	0.172	4.56545e-18
Icos	2.22904e-22	0.3073	0.383	0.25	4.59204e-18
Pdlim4	2.30407e-22	-0.462114	0.039	0.143	4.74661e-18
Sh3bgrl3	2.3174e-22	0.317568	0.927	0.874	4.77408e-18
Aldoa	2.47744e-22	0.287139	0.879	0.811	5.10378e-18
Il4ra	3.56654e-22	-0.406764	0.123	0.252	7.34743e-18
Hnrnpll	3.56819e-22	0.296564	0.252	0.144	7.35084e-18
Map2k3	3.61243e-22	0.281617	0.279	0.165	7.44196e-18
Baz1a	5.60898e-22	0.402095	0.399	0.277	1.15551e-17
Bach2	5.69336e-22	-0.399068	0.105	0.228	1.17289e-17
Cyba	1.41372e-21	0.328077	0.809	0.738	2.9124e-17
Dtx1	1.87044e-21	-0.418392	0.151	0.284	3.85329e-17
1700019D03Rik	3.16196e-21	0.286541	0.119	0.052	6.51394e-17
Sumo2	3.20588e-21	0.305368	0.826	0.748	6.60444e-17
Treml2	3.46061e-21	-0.310156	0.02	0.111	7.12919e-17
Prex1	4.08373e-21	0.382243	0.392	0.272	8.4129e-17
Spn	4.62054e-21	0.341387	0.412	0.284	9.51877e-17
Npm1	6.55885e-21	-0.25874	0.876	0.905	1.35119e-16
Lime1	7.60851e-21	0.294773	0.235	0.136	1.56743e-16
Ap3s1	8.47337e-21	0.336095	0.339	0.223	1.7456e-16
Trib2	1.16357e-20	-0.387248	0.107	0.228	2.39707e-16
Ccdc50	1.46463e-20	0.253551	0.231	0.132	3.01728e-16
Wipf1	1.68091e-20	0.325933	0.503	0.372	3.46285e-16
Tma7	1.99853e-20	0.28662	0.831	0.751	4.11717e-16
Dnajb1	2.00025e-20	-0.305723	0.814	0.874	4.12072e-16
Itga6	2.35503e-20	-0.4083	0.194	0.321	4.85161e-16
Rgcc	2.38557e-20	-0.360964	0.314	0.453	4.91452e-16
Gpr68	2.95857e-20	0.251744	0.2	0.109	6.09494e-16
Cytip	3.07631e-20	-0.334452	0.657	0.755	6.33751e-16
Icam1	3.98218e-20	0.307793	0.304	0.191	8.20368e-16
Smc4	3.98895e-20	-0.557402	0.286	0.403	8.21764e-16
Tmem256	4.85444e-20	0.290204	0.24	0.142	1.00006e-15
Hspa1a	5.11101e-20	-0.379059	0.772	0.844	1.05292e-15
BC018473	5.43881e-20	0.265356	0.176	0.093	1.12045e-15
Crtam	9.86276e-20	0.294641	0.168	0.087	2.03183e-15
Cks2	1.01192e-19	0.32798	0.243	0.144	2.08465e-15
Rapgef6	1.10844e-19	-0.327114	0.621	0.706	2.28349e-15
Cd3g	1.23368e-19	0.26231	0.972	0.946	2.54151e-15
Stambpl1	1.32703e-19	-0.406354	0.167	0.29	2.73382e-15
Sla	1.47453e-19	0.321493	0.481	0.352	3.03769e-15
1810037I17Rik	2.02514e-19	0.285731	0.635	0.508	4.17198e-15
Dusp5	2.26327e-19	0.415914	0.409	0.293	4.66256e-15
Gas5	2.90457e-19	-0.276898	0.866	0.899	5.98369e-15
4930523C07Rik	3.26755e-19	-0.392321	0.428	0.54	6.73148e-15
St8sia1	4.9468e-19	-0.301376	0.043	0.138	1.01909e-14
Selenop	5.5893e-19	-0.320764	0.149	0.268	1.15145e-14
Batf	8.93949e-19	0.424742	0.425	0.305	1.84162e-14
Pstpip1	1.04166e-18	0.297746	0.455	0.331	2.14592e-14
Emp3	1.098e-18	0.349482	0.74	0.658	2.26199e-14
Tmem176b	1.09809e-18	0.36635	0.119	0.055	2.26219e-14
Ptprc	1.98545e-18	0.290168	0.914	0.874	4.09023e-14
Vasp	2.15785e-18	0.31701	0.706	0.605	4.44539e-14
Ezh2	2.48844e-18	0.259875	0.213	0.122	5.12644e-14
St6galnac2	2.83506e-18	0.364803	0.246	0.152	5.84051e-14
Rinl	3.0047e-18	0.303988	0.631	0.512	6.18998e-14
Gm3839	5.58056e-18	0.282776	0.414	0.295	1.14965e-13
Ubl5	6.01569e-18	0.271387	0.757	0.648	1.23929e-13
Flot1	6.0567e-18	0.309534	0.334	0.228	1.24774e-13
Sptbn1	6.29194e-18	-0.378513	0.253	0.369	1.2962e-13
Ctla4	6.90645e-18	0.275778	0.475	0.335	1.4228e-13
Hsp90b1	6.97648e-18	0.359624	0.664	0.551	1.43723e-13
Rbm38	9.04567e-18	-0.370292	0.389	0.499	1.8635e-13
Il10rb	1.20361e-17	0.274216	0.269	0.17	2.47956e-13
Glrx	2.60285e-17	0.298303	0.365	0.25	5.36213e-13
Sp100	2.62172e-17	0.356712	0.712	0.64	5.401e-13
Arap2	3.38111e-17	0.284814	0.345	0.234	6.96542e-13
Cyth4	3.48285e-17	0.308442	0.475	0.357	7.17502e-13
Emb	3.80069e-17	-0.283334	0.501	0.618	7.82981e-13
Arpc5	3.92207e-17	0.291586	0.694	0.598	8.07985e-13
Cd48	3.95407e-17	0.323579	0.469	0.354	8.14578e-13
Ppp1r12a	4.36473e-17	0.276086	0.56	0.439	8.99178e-13
Il18r1	5.19183e-17	0.264406	0.27	0.17	1.06957e-12
Dusp1	5.59499e-17	-0.28145	0.843	0.892	1.15262e-12
Atpif1	5.68894e-17	0.265609	0.349	0.241	1.17198e-12
Evl	6.1407e-17	-0.346527	0.452	0.552	1.26505e-12
Fam241a	6.58034e-17	-0.50259	0.163	0.268	1.35562e-12
Stat4	6.68598e-17	0.285922	0.463	0.342	1.37738e-12
Rab3ip	7.54165e-17	-0.400368	0.203	0.312	1.55366e-12
Tpst2	8.20564e-17	0.308755	0.545	0.427	1.69044e-12
Atp1b3	8.84984e-17	-0.290384	0.679	0.757	1.82316e-12
Rbl2	1.05962e-16	0.283737	0.398	0.282	2.18293e-12
Krtcap2	1.09479e-16	0.268862	0.692	0.583	2.25537e-12
Tln1	1.69862e-16	0.278657	0.695	0.595	3.49932e-12
Arpc4	2.1655e-16	0.261299	0.72	0.63	4.46116e-12
Pmepa1	2.17108e-16	0.3325	0.3	0.202	4.47264e-12
Txndc5	2.3042e-16	0.258658	0.207	0.123	4.74689e-12
Cox17	2.33274e-16	0.265265	0.559	0.438	4.80567e-12
Pag1	2.45766e-16	-0.348088	0.197	0.31	5.06303e-12
Scml4	3.87122e-16	-0.342304	0.192	0.305	7.9751e-12
Pecam1	4.42522e-16	-0.331568	0.119	0.22	9.1164e-12
Mthfsl	4.70623e-16	0.28299	0.296	0.196	9.69531e-12
Agpat3	4.83109e-16	0.258008	0.323	0.22	9.95253e-12
Anxa6	5.02136e-16	0.292771	0.612	0.503	1.03445e-11
Aopep	5.07874e-16	0.274166	0.252	0.16	1.04627e-11
Rnf166	5.83894e-16	0.29289	0.408	0.301	1.20288e-11
Ech1	5.96631e-16	0.287259	0.426	0.317	1.22912e-11
Txk	7.77371e-16	-0.37874	0.254	0.363	1.60146e-11
Hspa1b	1.07196e-15	-0.332094	0.613	0.72	2.20834e-11
2410006H16Rik	1.28347e-15	-0.273226	0.771	0.816	2.64407e-11
Mettl9	1.30425e-15	-0.326369	0.137	0.237	2.68689e-11
Cmah	1.80611e-15	-0.361391	0.197	0.303	3.72077e-11
Arhgap15	2.09983e-15	-0.335467	0.433	0.533	4.32586e-11
Rap1a	2.45468e-15	0.292209	0.584	0.481	5.05689e-11
Snhg1	3.0073e-15	-0.357167	0.482	0.572	6.19533e-11
Csnk2b	3.48598e-15	0.280882	0.592	0.487	7.18148e-11
Igtp	3.86527e-15	-0.41772	0.2	0.307	7.96284e-11
Rab8b	4.37725e-15	0.261424	0.31	0.211	9.01756e-11
Zgpat	4.4137e-15	0.295626	0.596	0.506	9.09267e-11
Cish	4.86252e-15	0.336945	0.192	0.116	1.00173e-10
Patj	6.70481e-15	-0.255097	0.041	0.118	1.38126e-10
Klhdc2	7.2059e-15	-0.339618	0.124	0.218	1.48449e-10
Pde3b	1.00374e-14	-0.332764	0.181	0.284	2.0678e-10
Grcc10	1.025e-14	-0.251308	0.72	0.781	2.1116e-10
Rbpj	1.43921e-14	0.262201	0.173	0.101	2.96492e-10
Zdhhc18	2.00073e-14	0.262283	0.665	0.555	4.1217e-10
Stat1	2.49224e-14	-0.435272	0.533	0.603	5.13427e-10
Cox7a2l	3.35015e-14	-0.28142	0.582	0.666	6.90164e-10
Ssbp2	4.54032e-14	-0.280073	0.07	0.153	9.35351e-10
Sema4d	4.58828e-14	0.285969	0.45	0.35	9.45232e-10
Gimap3	4.60281e-14	0.284631	0.73	0.648	9.48224e-10
Zfp36l1	5.80714e-14	-0.294283	0.673	0.755	1.19633e-09
Ankrd12	7.41475e-14	0.270401	0.509	0.394	1.52751e-09
Iigp1	7.73926e-14	-0.273904	0.038	0.11	1.59437e-09
Fryl	7.82036e-14	0.252506	0.378	0.272	1.61107e-09
Txndc17	9.62773e-14	0.25066	0.405	0.304	1.98341e-09
Jak3	1.08845e-13	0.256211	0.341	0.245	2.24232e-09
Dnajb4	1.24667e-13	-0.306474	0.137	0.231	2.56827e-09
Reep5	1.84818e-13	0.294808	0.495	0.397	3.80744e-09
Gimap4	1.85466e-13	0.267651	0.606	0.511	3.82079e-09
Calm3	2.04992e-13	0.266441	0.557	0.454	4.22304e-09
Snhg12	2.35857e-13	-0.315196	0.424	0.522	4.85888e-09
Klf13	2.58287e-13	-0.265449	0.589	0.665	5.32097e-09
1810026B05Rik	2.9262e-13	-0.294043	0.503	0.594	6.02827e-09
Ets2	3.83734e-13	-0.291663	0.088	0.171	7.9053e-09
Dennd4a	4.89295e-13	0.269114	0.375	0.275	1.008e-08
Cd9	5.27614e-13	-0.263252	0.148	0.241	1.08694e-08
Cd55	6.60658e-13	-0.278922	0.086	0.168	1.36102e-08
Gimap5	1.24043e-12	0.277204	0.481	0.376	2.55541e-08
Neurl3	3.08026e-12	-0.286024	0.135	0.226	6.34564e-08
Slc17a9	3.70004e-12	-0.26674	0.093	0.173	7.62245e-08
1110008P14Rik	3.73642e-12	0.256044	0.328	0.239	7.69741e-08
Izumo1r	4.6224e-12	-0.52207	0.242	0.332	9.52262e-08
Add1	4.84857e-12	-0.287149	0.259	0.353	9.98854e-08
St8sia6	5.10802e-12	-0.254873	0.053	0.122	1.0523e-07
Pip4k2a	7.25031e-12	-0.274075	0.281	0.378	1.49364e-07
Osbpl9	1.01998e-11	-0.260143	0.187	0.278	2.10125e-07
Ephx1	1.48315e-11	-0.295894	0.133	0.217	3.05544e-07
Ldlrap1	1.56915e-11	-0.270625	0.145	0.23	3.2326e-07
Ddit4	1.64962e-11	-0.362695	0.251	0.347	3.39839e-07
Peli1	2.04635e-11	-0.251998	0.558	0.625	4.21569e-07
Id3	2.91127e-11	-0.390071	0.168	0.253	5.9975e-07
Ndrg3	3.18932e-11	-0.297434	0.204	0.292	6.57032e-07
Cited2	7.23414e-11	0.304721	0.684	0.606	1.4903e-06
Cst3	7.4601e-11	0.26836	0.6	0.501	1.53686e-06
Ly6e	8.81488e-11	0.267295	0.572	0.473	1.81595e-06
Slfn1	1.59805e-10	-0.275492	0.197	0.284	3.29214e-06
Esyt1	1.73174e-10	0.257728	0.508	0.419	3.56756e-06
Tecpr1	1.94974e-10	-0.280953	0.306	0.392	4.01667e-06
Ugcg	2.36133e-10	-0.298279	0.204	0.286	4.86457e-06
Bzw2	6.17253e-10	-0.257883	0.304	0.389	1.2716e-05
Samhd1	7.05645e-10	-0.329876	0.433	0.501	1.4537e-05
Gm2682	7.88916e-10	-0.269872	0.25	0.333	1.62525e-05
Slc44a2	1.10628e-09	-0.254438	0.254	0.336	2.27905e-05
Nfatc1	2.0013e-09	0.289782	0.435	0.354	4.12288e-05
Irf1	2.29456e-09	-0.353239	0.735	0.751	4.72703e-05
Gimap6	6.15157e-09	-0.2811	0.65	0.695	0.000126728
Dusp2	7.95653e-09	0.366854	0.706	0.647	0.000163913
Smc6	3.08656e-08	-0.259644	0.327	0.398	0.000635862
Gpr18	4.34315e-08	0.294348	0.222	0.165	0.000894732
Gm26917	7.94063e-08	-0.30244	0.454	0.526	0.00163585
Sdhaf1	1.47457e-07	-0.256473	0.181	0.248	0.00303777
Rrad	2.748e-07	-0.320283	0.157	0.22	0.00566116
Tgtp2	3.32534e-07	-0.262333	0.156	0.218	0.00685053
Lrig1	7.66514e-07	-0.262407	0.1	0.153	0.0157909
Trbv13-1	0.000872837	-0.352984	0.07	0.101	1
Ppy	0.118683	-0.273933	0.112	0.128	1
Sst	0.454452	-0.333702	0.312	0.322	1
Trbv13-2	0.548852	-0.27385	0.238	0.234	1
